# Knowledge-guided Bayesian optimization using pre-trained LLMs speeds up the identification of superior genotypes from germplasm collection

**DOI:** 10.64898/2026.06.28.735149

**Authors:** Kosuke Hamazaki, Koji Tsuda

## Abstract

**Background:** Germplasm collections contain wide genetic diversity that is valuable for plant breeding, but conducting phenotypic evaluation for all genotypes in field trials is rarely feasible. Bayesian optimization offers a way to decide, season by season, which genotypes to cultivate in order to identify superior genotypes with fewer evaluations. However, standard Bayesian optimization commonly starts from randomly selected genotypes and mainly relies on surrogate models built from marker genotype information, while the text-based passport information that accompanies germplasm is not fully used. We examined whether pre-trained large language models can provide prior knowledge that improves these decisions in germplasm evaluation.

**Results:** We constructed a large-language-model-guided Bayesian optimization framework that introduces large language models into two parts of the Bayesian optimization workflow. In zero-shot warmstarting, a large language model proposes initial genotypes using passport information such as cultivar name, country of origin, and subpopulation, optionally together with principal component scores derived from genome-wide single-nucleotide-polymorphism markers. In addition, we evaluated a large-language-model-based surrogate model that predicts phenotypic values for untested genotypes using in-context learning from previously evaluated genotypes. Using a rice germplasm panel and two target traits (seed number per panicle for maximization and protein content for minimization), we compared strategies. For seed number per panicle, zero-shot warmstarting with a general-purpose instruction-following model reduced the number of evaluated genotypes needed to reach the best genotype, whereas improvements were small for protein content. When genomic information was available, Gaussianprocess-based Bayesian optimization was the strongest overall approach, while the large-language-model-based surrogate model outperformed random baselines and was competitive in some settings. When genomic information was not available, predictions based on passport information improved efficiency compared with fully random strategies.

**Conclusions:** Pre-trained large language models can inject useful agronomic knowledge into Bayesian optimization for germplasm evaluation, particularly by improving early-stage genotype selection, and can also support optimization when genomic information is unavailable. As models better handle long genomic sequences together with passport information, large-language-model-guided Bayesian optimization may become a practical and explainable decision-support approach for agricultural optimization.
