## Supplementary Table 1 for "Knowledge-guided Bayesian optimization using pre-trained LLMs speeds up the identification of superior genotypes from germplasm collection"

	Min	First Quantile	Median	Mean	Third Quantile	Max
PLLaMa	40	120	130	141	165	260
CropSeek	40	120	150	151.6	190	240
Mistral	50	90	115	121.2	157.5	260
Openchat	40	102.5	145	148	187.5	250
Llama	40	50	50	53.2	50	90
Gemma	90	150	190	181.4	210	260
Random	10	110	130	131.8	160	240
