## Supplementary Table 2 for "Knowledge-guided Bayesian optimization using pre-trained LLMs speeds up the identification of superior genotypes from germplasm collection"

	Min	First Quantile	Median	Mean	Third Quantile	Max
PLLaMa	10	30	40	39.6	50	60
CropSeek	30	40	40	41	40	60
Mistral	10	40	40	40.8	40	80
Openchat	30	40	40	42.2	50	80
Llama	10	40	40	37.2	40	60
Gemma	30	40	40	39.8	40	60
Random	10	30	40	38.4	40	80
